# Deep analysis of the USP18-dependent ISGylome and proteome unveils important roles for USP18 in tumour cell antigenicity and radiosensitivity

**DOI:** 10.1101/2020.03.31.005629

**Authors:** Adan Pinto-Fernandez, Mariolina Salio, Tom Partridge, Jianzhou Chen, George Vere, Helene Greenwood, Cyriel Sebastiaan Olie, Andreas Damianou, Hannah Claire Scott, Henry Jack Pegg, Alessandra Chiarenza, Laura Díaz-Saez, Paul Smith, Claudia Gonzalez-Lopez, Bhavisha Patel, Emma Anderton, Neil Jones, Tim R. Hammonds, Kilian Huber, Ruth Muschel, Persephone Borrow, Vincenzo Cerundolo, Benedikt M. Kessler

## Abstract

The deubiquitylating enzyme USP18 is a major negative regulator of the interferon (IFN) signalling cascade. IFN pathways contribute to resistance to conventional chemotherapy, radiotherapy, and immunotherapy and are often deregulated in cancer. USP18 is the predominant human protease that cleaves interferon-stimulated gene ISG15, a ubiquitin-like protein tightly regulated in the context of innate immunity, from its modified substrate proteins *in vivo*. In this study, using advanced proteomic techniques, we have expanded the USP18-dependent ISGylome and proteome in a chronic myeloid leukaemia (CML)-derived cell line (HAP1) treated with type I IFN. Novel ISGylation targets were characterised that modulate the sensing of innate ligands, antigen presentation and secretion of cytokines. Consequently, CML USP18-deficient cells are more antigenic, driving increased activation of cytotoxic T lymphocytes (CTLs) and are more susceptible to irradiation. Our results suggest USP18 as a pharmacological target in cancer immunotherapy and radiotherapy.
