## Supplementary Data 3 for "Deep analysis of the USP18-dependent ISGylome and proteome unveils important roles for USP18 in tumour cell antigenicity and radiosensitivity"

### Sheet: Proteins significantly UP in US
Supplementary Data 3: Significantly enriched proteins in HAP1 USP18 KO cells treated with IFN compared to wild-type (WT) cells treated with IFN for the same amount of time (48 h.). These proteins, labeled in red in the volcano plot in Figure S2b, are above the statistical cut-off values used for proteomic analyses (FDR: 0.01 and s0: 0.1).
LFQ intensity KO_IFN_1	LFQ intensity KO_IFN_2	LFQ intensity KO_IFN_3	LFQ intensity WT_IFN_1	LFQ intensity WT_IFN_2	LFQ intensity WT_IFN_3	C: Only identified by site	C: Reverse	C: Potential contaminant	N: Peptides	N: Razor + unique peptides	N: Unique peptides	N: Sequence coverage [%]	N: Unique + razor sequence coverage [%]	N: Unique sequence coverage [%]	N: Mol. weight [kDa]	N: Q-value	N: Score	N: Intensity	N: MS/MS count	T: Protein IDs	T: Majority protein IDs	T: Protein names	T: Gene names
30.6125	30.5586	30.5697	29.3562	29.3385	29.3966				18	18	18	69.7	69.7	69.7	29.126	0	243.76	9965600000	262	A0A087X1Z3;Q9UL46;H0YM70;H0YKU2;H0YLG1;H0YLD2	A0A087X1Z3;Q9UL46;H0YM70	Proteasome activator complex subunit 2	PSME2
25.9198	26.1477	26.0223	22.1654	21.8748	22.3864				11	11	9	24.5	24.5	22.3	96.749	0	38.22	210750000	24	Q9BZL6;B4DTS2;Q9BZL6-2;M0QXC6;A0A1B0GUM4;J3KMW1;C9JDA4;A0A1B0GTX4;J3KNE8;E7ET86;H0Y5M6;A0A096LNR9;O76039;Q9NRP7-2;Q00532-2;O76039-2;O94806;Q8IVW4;Q92772;Q8IVW4-2;Q00532;Q9NRP7	Q9BZL6;B4DTS2;Q9BZL6-2	Serine/threonine-protein kinase D2;Serine/threonine-protein kinase	PRKD2
32.1104	32.2657	32.2702	27.2829	27.4663	27.3019				34	34	33	84.3	84.3	82.9	55.984	0	323.31	16577000000	222	O14879	O14879	Interferon-induced protein with tetratricopeptide repeats 3	IFIT3
30.5545	30.929	30.9459	27.644	27.5706	27.6211				52	52	52	65.1	65.1	65.1	106.6	0	252.51	6531800000	220	O95786;O95786-2;A2A376	O95786;O95786-2;A2A376	Probable ATP-dependent RNA helicase DDX58	DDX58
28.177	28.2347	28.3117	21.7938	22.5383	22.8011				6	6	6	46.9	46.9	46.9	10.881	0	27.869	937050000	21	P02778	P02778	C-X-C motif chemokine 10;CXCL10(1-73)	CXCL10
25.7524	25.5349	25.7259	22.4824	22.77	22.7633				8	8	8	34.7	34.7	34.7	38.258	0	11.328	613470000	22	Q5URX0;P07686;H0YA83;H0Y9B6;D6REQ8;H0Y9M3	Q5URX0;P07686;H0YA83;H0Y9B6	Beta-hexosaminidase subunit beta;Beta-hexosaminidase subunit beta chain B;Beta-hexosaminidase subunit beta chain A	HEXB
30.3771	30.269	30.3907	20.7911	21.6224	21.3231				29	28	28	70.1	68.6	68.6	54.632	0	171.41	4232500000	115	P09913;A0A087X279	P09913;A0A087X279	Interferon-induced protein with tetratricopeptide repeats 2	IFIT2
31.9151	32.0269	31.8963	28.6791	28.6844	28.6226				43	43	41	79.5	79.5	76.8	55.36	0	323.31	14528000000	254	P09914;P09914-2;Q5T764	P09914;P09914-2	Interferon-induced protein with tetratricopeptide repeats 1	IFIT1
33.6096	33.578	33.4193	30.388	30.3272	30.2674				47	47	47	92.1	92.1	92.1	53.165	0	323.31	49527000000	695	P23381;P23381-2;G3V3Y5;G3V3H8;G3V277;G3V456;G3V5U1;G3V423;H0YJP3;G3V227;G3V3P2;G3V2Y7;G3V3X0;G3V3S7;G3V5W1;G3V4N8;G3V4C7;G3V2C0;G3V339;G3V313;G3V4S4;G3V3R3;G3V2F2;G3V4N0;P78534;G3V4Q0;G3V4A3;G3V5H5	P23381;P23381-2	Tryptophan--tRNA ligase, cytoplasmic;T1-TrpRS;T2-TrpRS	WARS
32.4558	32.4784	32.3943	30.9458	30.897	30.9177				43	43	43	87.3	87.3	87.3	52.771	0	323.31	35384000000	616	P28838-2;P28838;H0Y9Q1;H0Y983	P28838-2;P28838	Cytosol aminopeptidase	LAP3
31.8753	32.0321	31.98	28.4824	28.5655	28.544				46	46	46	76.6	76.6	76.6	78.786	0	323.31	13926000000	277	P29728-2;A0A087X0V5;P29728;F8W1C5;P29728-3	P29728-2;A0A087X0V5;P29728	2-5-oligoadenylate synthase 2	OAS2
30.2764	30.2377	30.4022	21.4101	21.0276	20.8483				37	37	37	65.7	65.7	65.7	67.93	0	193.87	4020000000	125	P32455;Q9H0R5-4;Q9H0R5;F6X827;H3BNS1;P32456;F6SPX6	P32455	Interferon-induced guanylate-binding protein 1	GBP1
28.0888	28.2095	28.1174	23.5364	24.1661	24.2512				14	14	11	66.1	66.1	60	37.418	0	87.751	951790000	48	P36959	P36959	GMP reductase 1	GMPR
26.6296	26.7817	26.7792	23.5004	23.5486	23.3138				7	7	7	42.1	42.1	42.1	28.936	0	63.339	337010000	18	P40306;J3QQN1;J3QL48	P40306	Proteasome subunit beta type-10	PSMB10
28.9425	30.0021	29.5116	23.6792	23.6685	24.0526				33	33	33	57.1	57.1	57.1	88.255	0	140.65	2599300000	97	Q16666;Q16666-2;Q16666-3;Q16666-6;X6RHM1;H3BM18;A0A0A0MRB1;H3BR88;H3BVE6;Q6K0P9-6;Q6K0P9-4;Q6K0P9-3;Q6K0P9-2;Q6K0P9-5;X6RHR0;Q6K0P9;H3BR65	Q16666;Q16666-2;Q16666-3;Q16666-6	Gamma-interferon-inducible protein 16	IFI16
28.2595	28.0606	28.2359	23.6409	23.9351	24.3293				25	25	25	34.3	34.3	34.3	123.58	0	118.8	1000100000	69	Q8NHU6;Q8NHU6-2;Q8NHU6-3	Q8NHU6;Q8NHU6-2	Tudor domain-containing protein 7	TDRD7
27.4938	27.8532	28.0379	23.3105	22.8078	22.252				5	5	5	37.6	37.6	37.6	20.363	0	33.794	780940000	14	Q96AZ6;H0YMM4;H3BLY5;Q96AZ6-2	Q96AZ6;H0YMM4	Interferon-stimulated gene 20 kDa protein	ISG20
26.758	26.5806	26.6531	22.8455	23.1654	23.16				13	13	13	31.6	31.6	31.6	76.612	0	41.178	340710000	33	Q96C10;C9JE76;C9JG98;K7EMZ5	Q96C10	Probable ATP-dependent RNA helicase DHX58	DHX58
28.7311	27.9609	29.1991	22.8692	23.3359	23.2038				5	5	5	19	19	19	45.811	0.00028703	7.791	2714800000	15	Q96ER9;Q96ER9-2;C9JSW8	Q96ER9;Q96ER9-2	Coiled-coil domain-containing protein 51	CCDC51
30.0041	29.6499	30.1825	25.2385	24.5418	24.138				44	44	44	52.1	52.1	52.1	116.69	0	239.88	3169700000	145	Q9BYX4;Q9BYX4-2	Q9BYX4	Interferon-induced helicase C domain-containing protein 1	IFIH1
29.8692	30.0434	29.9456	22.8217	22.9114	23.3592				20	20	20	71.7	71.7	71.7	32.689	0	190.37	3297000000	79	Q9H0P0-2;Q9H0P0-1;X6RM59;Q9H0P0-3;Q9H0P0;B9A035;C9K084	Q9H0P0-2;Q9H0P0-1;X6RM59;Q9H0P0-3;Q9H0P0;B9A035	Cytosolic 5-nucleotidase 3A;5-nucleotidase	NT5C3A
26.3131	26.0997	26.0705	22.8045	23.031	22.5505				7	7	7	29.9	29.9	29.9	33.11	0	11.42	220320000	14	Q9NUL5;Q9NUL5-2;Q9NUL5-3;Q9NUL5-4;K7EML3;K7EMS9	Q9NUL5;Q9NUL5-2;Q9NUL5-3;Q9NUL5-4	UPF0515 protein C19orf66	C19orf66
30.3833	29.8975	29.868	24.8985	25.6998	24.7623				40	40	40	47.3	47.3	47.3	116.85	0	188.21	3529700000	124	Q9UII4;E9PBL0	Q9UII4;E9PBL0	E3 ISG15--protein ligase HERC5	HERC5
27.9726	27.8615	27.9723	23.4832	23.5429	22.9705				5	5	5	15.3	15.3	15.3	54.733	0.000271	6.1912	1026400000	9	Q9Y251-2;Q9Y251;Q9Y251-3;Q9Y251-4;D6RAQ1;D6RHG4	Q9Y251-2;Q9Y251;Q9Y251-3;Q9Y251-4	Heparanase;Heparanase 8 kDa subunit;Heparanase 50 kDa subunit	HPSE
30.433	30.4762	30.5027	29.1209	29.1484	29.1464				34	34	34	68.4	68.4	68.4	72.2	0	289.48	7962400000	239	Q9Y3Z3;Q9Y3Z3-4;Q9Y3Z3-2;Q9Y3Z3-3	Q9Y3Z3;Q9Y3Z3-4;Q9Y3Z3-2;Q9Y3Z3-3	Deoxynucleoside triphosphate triphosphohydrolase SAMHD1	SAMHD1
