## Supplementary Data 4 for "Deep analysis of the USP18-dependent ISGylome and proteome unveils important roles for USP18 in tumour cell antigenicity and radiosensitivity"

### Sheet: Sheet1
Supplementary Data 4: Comparative table showing the proteins that have been found to be modified with ISG15 across different studies, including this one. Rferences and methodology utilised are includes in the headings of the different columns. These data has been used to generate Figure S3b.
	Zhao et al., 2005		Giannakopoulos et al., 2005					Takeuchi et al., 2006			Wong et al., 2006			Durfee et al., 2010		Radoshevich et al., 2015		Zhang et al. 2019		Other			This study
	Cell culture - MS, HeLa/overexpression of epitope tagged ISG15 and E1/E2 enzymes + IFN Beta treatment		Cell culture - MS, MEFs and U937 + IFN, ISG15 IP					Cell culture - MS, HeLa overexpressing E1, E2 and tagged ISG15			Cell culture - MS, FLAG-ISG15-expressing A549 cells on IFN-Beta Induction			Cell culture - Immunoblotting of HEK293/HeLa lysate		Cell culture - MS of HeLa expressing Flag/His-ISG15 with and without IFN		In vivo - MS and diGly reported sites		Mostly Western Blot based			diGly based	ISG15-IP
	Human		Human	Entrez	Mouse	Entrez		Human			Human			Human		Human		Mouse		Human			Human	Human
	AAAS		SERPINB2	5055	Pycs	56454		ERCC2			YWHAB			UBA1		SEC61A1		Rtn3		TSG101	Pincetic et al 2010		HDLBP	IGKV2-40
	ABCF2		NOMO1	23420	Mod1	17436		STK38			YWHAE			IQGAP1		ISG15		Pgd		EIF2AK	Okumura et al 2013 J Biol Chem		EHD1	SRGAP2
	ACLY		GPI	2821	Stat1	20846		RGS3			YWHAG			MX1		SLC1A5		Glipr2		IRF3	Shi et al 2010 Mol Cell Biol		PSMA2	DDX50
	ACOT8		TPI1	7167	Ldh1	16828		TUBA1A			SFN			DDX58		OSTC		Taldo1		UBA52	Fan et al 2015 Sci Rep		TXNRD1	DHX29
	ACTA1		TALDO1	6888	Pkm2	18746		PPM1B			YWHAQ			IFIT1		REEP5		Lrp1		BECN1	Xu et al 2015 Autophagy		DCAF13	SRP19
	ACTN1		SORD	6652	Eno1	13806		FUT4			YWHAZ			MSN		BCAP31		Fn3krp		JAK1	Malakhov et al 2003 J Biol Chem		SCAMP1	ARHGEF18
	ACTN4		UGP2	7359	Pgk1	18655		UBA7			PFKFB3			TXNRD1		SLC4A7		Kif5b		PLCG1	Malakhov et al 2003 J Biol Chem		POLR1D	KIAA1033
	ACTR6		MSN	4478	Gapd	407972		HSPA8			ACTB			RAN		ARL6IP5		Cyp2e1		ERK1	Malakhov et al 2003 J Biol Chem		GMPPA	WDR6
	AHNAK		ACTN4	81	Aldoa	11674		PKM			ACTA1			CFL1		ATL3		Rpl19		CTNB1	Lee et al 2010 Gut		PEG10	DOCK9
	ALDO4		ACTN1	87	Mod1	17436		ENO1			ACTA2			HSPA8		EBP		H3f3a		HIF1A	Yeh et al 2013 Clin Cancer Res		EIF5B	RRBP1
	ANXA2		LCP1	3936	Acly	104112					ACTG1			TP53		STT3B		Hspa8		PRKN	Im et al 2016 Open Biol		CLTC	STAU2
	ANXA3		LCP1	3936	Actb	11461					ACTN1			UBE3A		CLPTM1L		Rps20		UBCH6	Takeuchi 2005 J Biochem		SH3GLB1	RNF213
	ANXA5		TPM3	7170	Myh9	17886					ACTN4			HERC6		FSTL4		Usp5		TRIM25	Zou et al 2007 Biochem Biophys Res Commun		UBE2D3	IGLL5
	ARID5B		KPNB1	3837	Stat1	20846					APRT			HERC4		DHCR7		Anxa5		EIF4E2	Okumura et al 2007 Genes Dev		KIAA0586	DDX46
	ATIC		TPM3	7170	Tubb5	22154					ALDH1			DLG1		TMEM43		H2afx		CCND1	Feng et al 2008 Mol Cancer Ther		UGP2	CHD4
	ATP5A1		PAICS	10606	Psmd2	21762					AKR1C21					KCNN4		Gapdh		PML	Shah et al 2008 Mol Cancer The		OGFR	DDX3X
	ATP5F1B		RNH	6050	Stat1	20846					ALDOA					ERGIC3		Ass1					OAS2	STXBP1
	ATXN2		XPO5	57510	Actb	11461					NACA					MAGT1		Hist1h2bc					STAU1	PSMB9
	ATXN2L		LCP1	3936	Myh9	17886					SRP14					SACM1L		Aldh1a1					PSME2	DHX16
	CALD1		RASA1	5921	Anxa2	12306					ANXA1					DHCR24		Psmc3					IFIT2	TAP1
	CBX4		TPI1	7167	Anxa1	16952					ANXA2					SURF4		Abhd14b					DDX1	FAM193A
	CCNL1		WARS	7453	Gsn	227753					ANXA5					RTN4		Smarca5					GPS1	PGP
	CCT2		GARS	2617	Tubb5	22154					ANXA6					DAD1		Gdi2					ANKHD1	SMCHD1
	CCT3		CCT2	10576	FILAMIN	68794					ACLY					TECR		Pgk1					SNX6	DIAPH2
	CCT4		CCT8	10694	Kif5b	16573					ATP5F1A					ERGIC1		Aco1					MYO6	PRKD2
	CFL1		SERPINB2	5055	Anxa2	12306					ATP5F1B					NARS2		Fbp1					ATXN3	ACTR3
	CHD1		RASA1	5921	Stat1	20846					XRCC5					SMPD4		Tars					EIF4G3	MYL6
	CHMP5		KPNB1	3837	Mov10	17454					BASP1					RPN2		Fdps					RNF213	SPATS2L
	CLIC1		GRN	2896	Stat1	20846					CALM2					QSOX2		Asl					GPI	RPS27L
	CLK1		KCNAB2	8514	Hspca	15519					CTSD					PRKDC		Dak					TRPV1	KRT8
	CLTC		KPNB1	3837	Hspcb	15516					HERC5					SEC22B		Aldh1l1					RPS15	RAPGEF6
	CPSF7		XPO5	57510	Hspa8	15481					CLIC1					UBALD1		Stip1					TPT1	UFSP2
	CSNK2A1				Hspd1	15510					CLTC					IFIT5		Uba1					NBN	ACSL1
	DDB2				Prdx1	18477					CFL1					HLA-C		Cfl2					RPSA	PRRC2C
	DDX17				Samhd1	56045					C1QBP					TAPBP		Msn					PACSIN3	DNPEP
	DDX42				Serpinh1	12406					PPIA					FADS2		Actn4					CHD4	CSNK2A1
	DDX58				Anxa2	12306					KRT18					STAT1		Got1					BAZ2A	NIF3L1
	DEPDC7				Actb	11461					KRT8					PARP12		Ube2l6					GIT1	NACA
	DNAJB1				Vcp	269523					DSTN					UBA7		Btf3l4					DDX3X	ALYREF
	DNAJB4				Tubb5	22154					SND1					PXDN		Atl3					HSPA1B	MYO1B
	DYRK1A				Ranbp5	70572					EEF1G					HLA-B		C11orf54					CYFIP2	PPP2R5D
	EEF1A2				Cltc	67300					EEF1A1					HLA-A		Myh9					MATR3	PARP10
	EEF1G				Anxa6	11749					EEF2					HLA-A		Aldh1l2					PTBP1	TUBGCP2
	EEF2				Anxa1	16952					EIF4A1							Eif1ax					VARS	MYO1C
	EIF2AK2				Hdlbp	110611					ENO1							Rad17					TAP1	CAD
	EIF4G1				Stat1	20846					FASN							Isg15					PSMB9	LIMA1
	ELAVL1				Eef2	13629					FLNA							Kpnb1					EXOSC2	SLC25A3
	ENO1				TIP120	71902					GDI2							Hsd17b2					PGP	OAS1
	EPPK1				Scye1	13722					GSN							Dnm2					HCFC1	FAM120C
	EZR				Eif4a1	13681					GPI							Fah					GSK3A	ATP5J2-PTCD1
	FAM120C				Mov10	17454					G6PDX							Gsta3					RPL23A	SBF1
	FARS2				Ranbp5	70572					QPCT							Mdh1					DRG2	ELAC2
	FASN				Xpot	73192					GSR							Gstm1					HMOX1	IMPDH2
	FLNA				Stat1	20846					GAPDHS							Slc4a1					MCM5	ANKRD17
	FLNB				Mod1	17436					HSPA5							Fggy					MAD2L2	ISG20
	FUBP3				Tars	110960					H2AFJ							Eif3d					PABPC4	DDX17
	G3BP1				Eprs	107508					HIST1H2AB							Scyl2					HNRNPC	NUB1
	GANAB				Aars	234734					H2AFX							Gvin1					SDCBP	FUS
	GBP1				Iars	105148					HMGB1							Fcer1g					CARS	DHX30
	GDI2				Lars	107045					HIST1H2AD							Snd1					NQO1	SLC25A11
	GPI				Vars2	22321					HNRNPAB							Gbe1					PRKD2	DDX5
	GSR				RARS	104458					HNRNPA1							Ttc39c					PHF11	FARSA
	GSTP1				Scye1	13722					HNRNPA2B1							Scfd1					CCDC28A	SAMD4B
	HELZ2				Eef2	13629					HNRNPF							Galk2					PES1	MYO9B
	HERC6				Eef1a1	13627					HNRNPH1							Sec24a					USP19	NAPA
	HNRNPA2B1				Eif2s1	13665					HNRNPK							Egfr					SMAD1	NOSIP
	HNRNPK				Eif3s10	13669					HNRNPL							Tmem214					CPSF4	ACOT7
	HNRNPL				Eif3s9	27979					HNRNPU							Samhd1					NAP1L1	AP3D1
	HNRNPU				Eif4a1	13681					HSPB1							Asap3					EIF4E2	IFIT3
	HSP90AA1				Naca	17938					HSPD1							Rasip1					NT5C3A	UBE2L6
	HSP90AB1				Hspca	15519					HSPA8							Gmps					ZNF507	PHGDH
	HSPA1A				Hspcb	15516					HSPA1A							Top1					DNAJC2	PAPSS1
	HSPA8				Hspa8	15481					NO ORTHOLOG							Naca					MKRN2	NARS
	HSPD1				Hspd1	15510					HSP90AB1							Eno1					ZC3HAV1	PRPSAP2
	IFIT1				Ube1x	22201					HSP90AA1							Hmox2					PLSCR1	UGDH
	IFIT2				Vcp	269523					MYL6							Uba2					DHX58	CCDC22
	IFIT3				TIP120	71902					IFIT1							Ehd1					CMC1	CLPX
	IFIT5				Ube1l	74153					ATIC							Pacsin2					MTFR1L	SRP72
	IQGAP1				Nedd4	17999					IMPDH2							Dnaja2					GIGYF2	HAUS5
	ISG15				Ubc	22190					ISG15							Ehd3					PRPSAP2	PGLS
	LAP3				Psmd2	21762					KPNB1							Gars					CTNND1	PGM3
	LDHA				Serpinh1	12406					KRT14							Pgm3					GMNN	DDX58
	LGMN				Vcp	269523					LDHA							Ogfr					KRT8	STAU1
	LMAN2				Stat1	20846					LDHB							Adar					CAMK2D	GSR
	LMNA				Anxa1	16952					RPSA							Sntb1					RCHY1	ASS1
	MAP4				Cltc	67300					MIF							Dpp3					RPL9	IGKC
	MAX				Vcp	269523					MDH1							Sfxn1					EIF4E	CAT
	MEPCE				Hdlbp	110611					MDH2							Pcyt2					UIMC1	GAPDH
	MSN				Ranbp5	70572					MAP1B							Grhpr					PBK	SLC25A5
	MX1										PAICS							Qprt					RAD50	ISG15
	MYH9										MXA							Smap1					ADD1	EIF2S1
	MYOF										MXB							Ago2					2007-09-01	PYGL
	NACA										MYH9							Acat2					PRRC2C	TUBB
	NFIX										MYL12A							Naa25					EIF4A2	PFN1
	NUP43										NME1							Iars					EZR	EPRS
	OGDH										NME2							Flna					PABPC1	ASNS
	PAFAH1B1										RPS5							Aars					EIF4G1	CYC1
	PBXIP1										NQO1							Aldh3b1					AACS	CNP
	PFN1										NCL							Ddx5					NCOA2	IFIT2
	PGD										NPM1							Iqgap2					YWHAZ	IFIT1
	PGK1										PRDX1							Cpt1a					PI4K2A	CBS
	PHGDH										PRDX4							Prdx1					CCNB1	HSPA5
	PKM										PFKL							Wars					NUP155	MTHFD1
	PLEC										PGD							Pnp					RABGEF1	PCNA
	PLOD1										PGK1							Tcp1					RPS6KA1	ETFA
	PLOD3										PGAM1							Eef1a1					CFL1	GYS1
	PLS1										GART							Gpi					PARP10	PKM
	PLS3										PLS3							Ap3d1					BTF3L4	DSP
	PPP1R10										PCNA							Ambra1					SF3B2	CBR1
	PRDX1										PSMD2							Pura					PUM1	PFKL
	PRRC2C										PSMA7							Stau1					ARL14EP	TCP1
	PSMA7										PSME2							Esd					NSFL1C	HK1
	PYM1										PSMB7							Sacs					PSMA1	TRIM21
	QTRT2										PPM1B							Iqgap1					PHB2	EIF2AK2
	RABGGTB										PPM1A							Srpr					OTUB1	EIF2S2
	RACK1										PSMA7							Ppa1					TUBA1C	MX2
	RAN										PKM							Pgm1					CDC27	OSBP
	RBBP4										RAN							Cacybp					TRAFD1	TUBG1
	RBM15B										RPS15							Smc1a					LIMA1	WARS
	RDH11										RPS5							Prpf19					COPZ1	EEF1B2
	RPL24										RPS7							Yars					NOVA1	POLR2A
	RPL27A										RPL12							Eif3h					SMARCC2	TARS
	RPS27A										MRPL12							Sec14l4					OAS1	EEF1G
	SENP1										RPL3							Copa					GTSF1	GRN
	SERBP1										RPL38							Snrnp40					SRP54	LAP3
	SERPINB5										RPL7							Inppl1					PSMA6	PML
	SF3A2										RPL6							Gart					IMPDH2	OAS2
	SF3B4										RPL14							Anxa7					RIOK2	ADSS
	SIN3A										RPL22							Fh					ADAR	GCH1
	SMAD4										PRPF4B							Ran					PPP5C	DNAJA1
	SNRNP200										S100A11							Actb					ETFA	ATIC
	STAT1										AHCY							Nmt1					SNRPA1	PYCR1
	TAF2										PRMT5							Fkbpl					DDX17	GBP1
	TAGLN										SLC25A5							Tbc1d8b					NUB1	ABCD1
	TARS										SLC25A6							Eftud2					RAB11A	TTK
	TKT										STAT1							Cul4a					PRMT7	MCM5
	TMOD3										SOD1							Cct2					MACF1	MCM7
	TOP2A										TCP1							Farsb					FUS	MYH9
	TXNRD1										CCT2							Copg1					RPUSD1	MYH10
	UBA7										CCT4							Iigp1					PML	COPB2
	UBAP2L										CCT5							Pgam1					DHX30	GMPR
	UBE2L6										CCT7							Spr					TFAM	SRP14
	UBE2N										CCT3							Irgm1					CFAP43	RBMX
	UTP4										CCT8							Fmo1					AHCTF1	FEN1
	VCP										CCT6A							Cyp2d9					CRYM	CCT6A
	VIM										TXN							Rps2					OLA1	RFC5
	WARS										TXNRD1							Acox1					RAN	HADHA
	WDR1										TARS							Isyna1					TBCD	EIF2S3
	WDR33										TKT							Ranbp2					DDX5	UBA7
	XRCC5										TRIM21							Atic					RPL19	IARS
	XRCC6										TRIM28							Nudcd2					MRPS23	STAT1
	YTHD3										TPI1							Lztr1					CLUH	NAMPT
	YTHDC1										TPM4							Nampt					SMAD4	CCT5
	ZC3H15										TPM1							Gne					INO80C	IDH2
	ZC3HAV1										TPM3							Oas3					PSMD8	FASN
	ZNF281										WARS							Eppk1					TRMT1	CCT3
											TUBB1							Rps9					H3F3B	PRIM2
											TUBA4A							Atl2					KEAP1	ACADVL
											TUBB2A							Hars					RPS5	GDI2
											TUBA1A							Nme2					CHMP2A	CCT8
											TUBA4A							Xdh					POLD1	CCT4
											TUBB4A							Fmo5					IRF7	IDH3G
											TUBB5							Gnas					DDX39A	HSD17B4
											TUBA1C							Psmc1					ACOT7	HNRNPF
											TUBA8							Abce1					AP3B1	STAT2
											HSP90B1							Eef2					PSMD12	SLC25A1
											UBA7							Pla2g4a					NOP56	ACLY
											UBA1							Stat3					PRMT5	COPB1
											CKMT1							Hspa1a					PSMA7	COPA
											UGDH							Hsp90ab1					IFIT3	ADAR
											UGP2							Dxo					EIF3D	EPPK1
											VCP							Rnf213					DHX15	SRP54
																		Nnmt					PHGDH	HNRNPK
																		Tsnax					MAP3K7	SNRPE
																		Myo18a					ACTN4	SNRPD2
																		Bco1					NARS	HIST1H4A
																		Akr1a1					KIF1C	RPS26
																		Iah1					SMARCA5	EEF1A1
																		Lrrc59					SNX3	CCT2
																		Aldob					HIST1H2BK	IFI35
																		Hnrnpul1					DKC1	RHOG
																		Abi1					BANF1	DHX9
																		Maob					IDH1	LGALS3BP
																		Herc4					PRPF6	KIF1A
																		Fkbp5					DDX58	ILF3
																		Hspa4					BAG2	COASY
																		Zcchc6					LDHA	AIMP2
																		Usp19					SOD1	TRIM28
																		Ahcy					PNP	NMI
																		Ptpn12					PGK1	IFIT5
																		Pabpc1					LMNA	TRIM25
																		Anxa6					CXCL10	TRIP12
																		Oas1a					ALDOA	CRYM
																		Krt8					TUBB4A	KARS
																		Tagln2					GAPDH	OASL
																		Ehd4					ATP1A1	SLC1A5
																		Rars					ISG15	IFI16
																		Bbox1					EIF2S1	NDUFA9
																		Mat1a					RPLP0	PCK2
																		Tat					CDK1	SMU1
																		Parp9					ATP5B	UAP1L1
																		Trim14					ENO1	TIMM50
																		Nars					PYGL	PARP14
																		Aldh8a1					ANXA2	HSP90AB2P
																		Cand1					CAPN1	CMPK2
																		Ddx58					EPRS	DDX60L
																		Samd9l					HSP90AA1	PRRC2B
																		Ifit1					PDHA1	SAMD9
																		Cp					CNP	XPNPEP1
																		Gnb2l1					HNRNPA1	VPS53
																		Acta1					PARP1	LRCH2
																		Rab7a					IFIT1	HAUS3
																		Stat1					CBS	PSRC1
																		Rpsa					HSPD1	DNMBP
																		Hsp90aa1					HSPA8	GIGYF2
																		Prkaca					TOP1	PPP1R21
																		Col4a1					TOP2A	PIK3AP1
																		Hgd					MTHFD1	LARP4
																		Aspg					ADH5	KDM3B
																		Pygl					CKB	ZC3HAV1
																		Map2k2					XRCC5	EFTUD1
																		Rps27a					IFITM1	ZNF598
																		Vars					RNH1	LUZP1
																		Eci2					EEF2	NCAPG2
																		Kars					PKM	HERC6
																		Acly					SNRPB	ANKHD1
																		Cth					COX6B1	DNAJC10
																		Heatr5b					AKR1B1	PARP9
																		Pxk					RPS2	DDX60
																		Myof					HIST1H1C	DIS3L2
																		Gk					CTPS1	TRIM22
																		Hsph1					PFKL	ALDH16A1
																		Ranbp9					TCP1	XRN1
																		Ppp3cc					RPL7	CMTR1
																		Scp2					PGAM1	LRRC47
																		Rpl7a					NCL	ASCC3
																		Ubb					TRIM21	METTL13
																		Me1					EIF2AK2	TDRD7
																		Hacl1					ANXA7	NPLOC4
																		Pipox					BTF3	IFI44
																		Acsl5					LMNB1	HM13
																		Cps1					FLNA	NEK9
																		Arg1					MAOA	DTX3L
																		Papss2					OSBP	DMXL2
																		Fasn					GART	SNX33
																		Cbs					PAICS	RSAD2
																		Aldoa					UBA1	DDX1
																		Gbp2					HNRNPA2B1	UPF1
																		Hgs					SFPQ	DHX58
																		Gmppa					WARS	PYCR2
																		Gls2					RPS3	TUBGCP3
																		Acsl1					AHCY	MASTL
																		Selenbp1					RRM1	FUBP3
																		Myo1c					EEF1B2	BTF3L4
																		Gda					MCM3	USP47
																		Crot					ATP5A1	CNDP2
																		Sec14l2					PSMA3	GBP4
																		Ephx2					MSN	DNAJC2
																		Uox					TARS	PIK3R4
																		Cat					EEF1G	CCT7
																		Bpgm					YWHAQ	FERMT1
																		Hba					MAPK1	WIBG
																		H2-K1					LAP3	TRIM56
																		Idh1					TKT	HAUS8
																		Spata13					GNA11	LRRC1
																		Ehhadh					RPL12	HGH1
																		Mthfd1					PPP2R1A	TUBB6
																		Baat					ADSS	TUBB2B
																		Upb1					GCH1	YTHDF1
																		Eprs					GDI1	HELZ2
																		Vps13c					MAT2A	IFIH1
																		Acad11					ATIC	OSBPL8
																		Sord					STIP1	TNKS1BP1
																		Tnfaip3					PRDX2	RACGAP1
																		Sec31a					GBP1	ANAPC1
																		Rps3a					HSPA4	EHD4
																		Hsd17b4					RDX	CNOT10
																		Tkt					MYH9	LRRC40
																		Cyp2d10					COPB2	UPF2
																		Ech1					RPL4	MOV10
																		Aox3					TALDO1	DCP1A
																		Atox1					EIF4A3	FARSB
																		Ide					RPL3;RPL3L	DDX19A
																		Shpk					CCT6A	MIOS
																		Sds					PSMB10	ACTR10
																		Ifih1					MDH1	DIP2B
																		Ctps2					EIF2S3	CTTNBP2NL
																		Eif3a					GARS	LARS
																		Bhmt					TMPO	EIF2AK4
																		Serpinb1a					STAT1	ANKFY1
																		Actr3					SKIV2L2	GRHPR
																		Gsk3a					RPS27	SRP68
																		Pkm					USP5	HERC5
																		Myo1b					RANGAP1	SLC25A13
																		Metap2					RPL5	CDC23
																		Dpp9					PRRC2A	ANAPC7
																		Pc					GSS	PARP4
																		Tap1					ALDH9A1	NOB1
																		Rplp0					FASN	PRPF19
																		Aldh9a1					CCT3	SUFU
																		Fndc3a					TUFM	PACSIN2
																		FAM120A					AARS	DIMT1
																		Cap1					PRIM2	TTF2
																		Amacr					PSMB2	SMC3
																		Eef1e1					RANBP2	GNE
																		Vdac1					GDI2	DRG1
																		Cluh					ST13;ST13P4	RTCB
																		Acox2					CCT8	FBXO7
																		Copb1					BCAP31	SAMHD1
																		Aspdh					HNRNPA3	LSM4
																		Setd3					PGD	CDC42BPB
																		Atxn2l					HNRNPM	PSMC3
																		Ubr2					KPNA2
																		Ddx3x					HNRNPF
																		Rpl12					STAT2
																		Crat					MSH6
																		Mtor					ACLY
																		Cct6a					COPA
																		Echs1					YARS
																		Gapvd1					EIF5
																		Cyp17a1					CSE1L
																		Anapc7					VCP
																		Wdr61					CASP7
																		Orm1					TPI1
																		Ppp2ca					ACTG1
																		Pbld2					EIF4A1
																		Oasl2					DSTN
																		Ikbke					CKS1B
																		Naip2					UBE2N
																		Dync1h1					ABCE1
																		Acox3					SUMO2;SUMO3
																		Aldh7a1					HNRNPK
																		Eef1g					PSMC5
																		St13					YWHAE
																		Dars					RPL7A
																		Acaa1a					HIST1H4A
																		Aimp2					RPL23
																		Trim56					PPIA
																		Ccbl2					GNG5
																		Acaca					GNB2L1
																		Esyt1					EEF1A1
																		Gss					CCT2
																		Hspa4l					PRKDC
																		Sptan1					MRPS9
																		S100a6					SORD
																		Anxa1					HNRNPU
																		Ikbkg					HMGCS1
																		Phyh					OTUD4
																		Clta					PFKP
																		Szt2					FKBP4
																		Acnat1					RPL6
																		Pck1					PRDX1
																		Clic1					KHDRBS1
																		Dpys					DHX9
																		Fam129b					NSUN2
																		Gbp5					ILF3
																		Rps6					TRAP1
																		Adk					EIF2B5
																		Nsf					PSMD2
																		Adh5					TRIM28
																		Psmb1					G3BP1
																		Hao1					NMI
																		Zbp1					IFIT5
																		Gstk1					PDAP1
																		Lap3					NAE1
																		Smarcd2					CKAP5
																		Sdsl					EIF3A
																		Elmo3					TRIM25
																		Lars					MCM6
																		Wipi2					KPNB1
																		Babam1					LAPTM4A
																		Hsdl2					KARS
																		Cct5					PLEC
																		Pafah1b1					NONO
																		Slc25a5					PCBP2
																		Oat					SF3B3
																		Gstp1					SF3A2
																		Tpi1					ELAVL1
																		Pfkl					DDB1
																		Ldha					IFI16
																		Ilk					PDS5A
																		Ckap5					ERCC6L
																		Arpc5					ZNF385B
																		Cryzl1					DNAJC21
																		Snx6					MAGED2
																		Osbp					MOV10
																		Xrn1					PCID2
																		Atp6v1b2					SAMD9
																		Rps8					RALY
																		Actr2					ATAD3B
																		Pitpna					PSMB7
																		Cbr1					LSM14B
																		Aldh2					DDI2
																		Ap2a2					MICAL1
																		Glul					XAF1
																		Wdr1					PRPF8
																		Ugdh					GBP6
																		Dhx9					NFXL1
																		Aox1					LARP4
																		Idh3a					SUPT6H
																		Ccar2					SND1
																		Acnat2					EFTUD1
																		Vdac3					SLFN11
																		Pfas					MTDH
																		Hspd1					SMG6
																		Pitpnb					IRF2BP1
																		Ctnnd1					UBR2
																		Ptpn6					SKA3
																		Tgm2					DDX60
																		Anxa2					TRIM22
																		Capn1					SPG20
																		Prdx6					CCAR2
																		Dnpep					SERBP1
																		Pfkp					NUDT11
																		Ube4b					DTX3L
																		Kynu					ZC3H15
																		Pecr					PDCD6IP
																		Znfx1					PSPC1
																		Pak2					RSAD2
																		Ifit3					HSPH1
																		Cct7					LARP4B
																		Vbp1					NUP205
																		Hpd					UPF1
																		Hspa9					USP7
																		Saa3					HPS3
																		Trappc11					LRRC59
																		Psmd13					CCDC124
																		Pycrl					L3HYPDH
																		Psmd12					EDC3
																		Rpl4					PGM2
																		Picalm					PDLIM5
																		Aldh1a7					PGAM5
																		Mgst1					SNX18
																		Ctps1					ADO
																							CDK5RAP1
																							S100A13
																							ELF4
																							DNAJC7
																							KIF2C
																							CCT7
																							AIFM2
																							RBM4
																							NAA15
																							SRRT
																							HELZ2
																							IFIH1
																							EHD4
																							POLR1B
																							CACYBP
																							AVEN
																							BIN3
																							CTPS2
																							AASDHPPT
																							FARSB
																							SPATS2L
																							GNL3L
																							SENP1
																							RCC2
																							ANKFY1
																							DHCR7
																							UBA2
																							ABCF2
																							HERC5
																							NOB1
																							G3BP2
																							TTF2
																							PA2G4
																							NUDC
																							ITM2B
																							NOP16
																							PPIL1
																							STRAP
																							SAMHD1
																							SUPT16H
																							MAGED1
																							CLIC4
